# H4K20me3 controls Ash1-mediated H3K36me3 and transcriptional silencing in facultative heterochromatin

**DOI:** 10.1101/2022.11.25.517763

**Authors:** Mareike Möller, John B. Ridenour, Devin F. Wright, Michael Freitag

## Abstract

Facultative heterochromatin controls development and differentiation in many eukaryotes. In metazoans, plants, and many filamentous fungi, facultative heterochromatin is characterized by transcriptional repression and enrichment with nucleosomes that are trimethylated at histone H3 lysine 27 (H3K27me3). While loss of H3K27me3 results in derepression of transcriptional gene silencing in many species, additional up- and downstream layers of regulation are necessary to mediate control of transcription in chromosome regions enriched with H3K27me3. Here, we investigated the effects of one histone mark on histone H4, namely H4K20me3, in the fungus *Zymoseptoria tritici*, a globally important pathogen of wheat. Deletion of *kmt5*, the gene encoding the sole methyltransferase responsible for H4K20 methylation, resulted in global derepression of transcription, especially in regions of facultative heterochromatin. Reversal of silencing in the absence of H4K20me3 not only affected genes but also a large number of novel, previously undetected, non-coding transcripts generated from regions of facultative heterochromatin on accessory chromosomes. Transcriptional activation in *kmt5* deletion strains was accompanied by a complete loss of Ash1-mediated H3K36me3 and chromatin reorganization affecting H3K27me3 and H3K4me2 distribution in regions of facultative heterochromatin. Strains with a H4K20M mutation in the single histone H4 gene of *Z. tritici* recapitulated these chromatin changes, suggesting that H4K20me3 is essential for Ash1-mediated H3K36me3. The Δ*kmt5* mutants we obtained are more sensitive to genotoxic stressors and both, Δ*kmt5* and Δ*ash1*, showed greatly increased rates of accessory chromosome loss. Taken together, our results provide insights into a novel, and unsuspected, mechanism controlling the assembly and maintenance of facultative heterochromatin.

**Significance:** Facultative heterochromatin contains genes important for specific developmental or life cycle stages. Transcriptional regulation of these genes is influenced by chromatin structure. Here, we report that a little studied histone modification, trimethylation of lysine 20 on histone H4 (H4K20me3), is enriched in facultative heterochromatin and important for transcriptional repression in these regions in an important agricultural pathogen. Furthermore, normal levels of H4K20me3 are essential for deposition of another repressive histone mark, Ash1-mediated H3K36me3, and affect the distribution of other marks including H3K27me3. We conducted the first genome-wide assessment of H4K20 methylation levels in a fungus, and our discoveries reveal that multiple chromatin modifications are required to establish transcriptional silencing, providing the framework to understand epistasis relationships among these histone marks.
