## Supplementary material for "H4K20me3 controls Ash1-mediated H3K36me3 and transcriptional silencing in facultative heterochromatin": TableS2

### Sheet: Sheet1
chr	start	end	name	strand	length	matches previous annotation	H3K27me3	H3K36me3	H4K20me3	H3K9me3	H3K4me2	GC	intron	protein coding	description	blastx functional hits	copies on AC	copies on core (strand)	homologs in other species (blastx)
chr_17	80039	80802	transcript_1	+/-	763	no	x			x		0.496723	0	?	in TE, some antisense, many copies in the genome with varying sequence diversity		yes	yes	Zymoseptoria only
chr_17	86277	88850	transcript_2	-	2573	yes	x	x	x			0.534784	(1)	yes		Ulp1 protease (important for cell cycle in yeast), ICP4 transcriptional regulator	chr 15		ascomycetes, protease in wheat
chr_17	88900	91404	transcript_3	-	2504	(yes)	x	x	x			0.552716	2	?	shares promoter with 17_4		chr 20 (and 14)		Zymoseptoria only
chr_17	91574	92920	transcript_4	+	1346	no	x	x	x			0.536404	1	?	shares promoter with 17_3				no match
chr_17	93210	97488	transcript_5	+	4278	no	x	x	x			0.543478	0	?		TF domain	chr 15 and chr 14	chr 7 (7_469, hypothetical, incorrect annotation)	ascomycetes
chr_17	100237	101879	transcript_6	-	1642	yes	x	x	x			0.54933	3	yes			chr 14, 15, 21		dothideomycetes
chr_17	101967	102929	transcript_7	-	962	(yes)	x	x	x			0.554054	0	?					no match
chr_17	103237	105005	transcript_8	-	1768	(yes)	x	x	x			0.544683	1	?	few 3' antisense transcripts, shares promoter with 17_9		chr 19		Zymoseptoria only
chr_17	105188	105880	transcript_9	+	692	(yes)	x	x	x			0.586705	0	?	shares promoter with 17_8				Zymoseptoria only
chr_17	105992	107527	transcript_10	+	1535	no	x	x	x			0.569381	1	?			chr 21		matches in Zymoseptoria and Septoria linicola
chr_17	108169	109101	transcript_11	+	932	no	x	x	x			0.546137	0	?		shugoshin	chr 21,17	chr 12 (12_379, shugoshin (-), antisense to chr17 transcript)	dothideomycetes
chr_17	109170	110566	transcript_12	+	1396	no	x	x	x			0.555874	0	?	overlaps with 17_13 (opposite strand)				Zymoseptoria only
chr_17	109667	110736	transcript_13	-	1069	yes	x	x	x			0.559401	0	?	overlaps with 17_12 (opposite strand)				Zymoseptoria only
chr_17	111704	114598	transcript_14	-	2894	yes	x	x	x			0.582585	1	yes					Zymoseptoria only
chr_17	115246	116901	transcript_15	+	1655	no	x	x	x			0.554683	1	?			chr 19		Zymoseptoria only
chr_17	117241	119663	transcript_16	+	2422	yes	x	x	x			0.583402	3	?					Zymoseptoria only
chr_17	126589	128004	transcript_17	-	1415	no	x	x	x			0.544876	0	?			chr 19	chr 7 (7_313, viral? domain, ubiquitin ligase? (+), antisense to chr17 transcript)	Zymoseptoria only
chr_17	128356	129451	transcript_18	+	1095	no	x	x	x			0.547032	0	?			chr 19		no match
chr_17	130205	130784	transcript_19	+/-	579	no	x	x	x			0.571675	0	?	transcripts coming from both strands		chr 15	chr 2 (2_283, 5'UTR, hypothetical protein (+), sense/antisense to chr17 transcript)	no match
chr_17	133621	134351	transcript_20	-	730	yes	x	x	x			0.526027	0	?			chr 19		Zymoseptoria only
chr_17	134571	136093	transcript_21	+/-	1522	no	x	x	x			0.559133	0	?	transcripts coming from both strands				Zymoseptoria only
chr_17	136295	137628	transcript_22	-	1333	yes	x	x	x			0.556639	0	yes			chr 14		Zymoseptoria only
chr_17	141831	142756	transcript_23	-	925	yes	x		x			0.592432	0	?			chr 19		Zymoseptoria only
chr_17	143058	143580	transcript_24	-	522	no	x	x	x			0.532567	0	?			chr 15, 16, 17	chr 4 (4_588, hypothetical (+), antisense to chr17 transcript)	Zymoseptoria only
chr_17	143750	147392	transcript_25	+	3642	no	x	x	x			0.550796	2	?			chr 17, 21		Zymoseptoria only
chr_17	147511	149543	transcript_26	+	2032	no	x	x	x			0.531988	0	?			chr 14		no match
chr_17	151380	152544	transcript_27	-	1164	no	x	x	x			0.534364	0	?		putative kinases, WD40			dothideomycetes
chr_17	155702	156551	transcript_28	+/-	849	no	x	x	x			0.534747	0	?	transcripts coming from both strands				Zymoseptoria only
chr_17	156658	158602	transcript_29	-	1944	no	x	x	x			0.553498	0	?			chr 17	chr 2 (2_52, CDC39, Not1, (+) antisense to chr17 transcript)	dothideomycetes
chr_17	159356	160791	transcript_30	+	1435	(yes)	x	x	x			0.521254	1	?					Zymoseptoria only
chr_17	161722	162483	transcript_31	-	761	(yes)	x	x	x			0.549277	1	?	shares promoter with 17_32			chr 2 (no gene annotated but transcript present (both strands)	Zymoseptoria only
chr_17	162584	163408	transcript_32	+	824	(yes)	x	x	x			0.521845	0	?	17_31				Zymoseptoria only
chr_17	164307	165087	transcript_33	+	780	(yes)	x	x	x			0.530769	2	?					Zymoseptoria only
chr_17	165710	167421	transcript_34	-	1711	no	x	x	x			0.542957	(1)	?			chr 15, 17, 20	chr 2 (2_283, hypothetical protein (+), antisense to ac transcript), chr 9 (9_289, antisense transcript in gene, annotation not correct), chr 11 (non-coding, repeat)	dothideomycetes
chr_17	167616	168862	transcript_35	+	1246	no	x	x	x			0.537721	(1)	?		shugoshin	chr 15, 20	chr 12 (12_379, shugoshin (-), antisense to chr17 transcript), chr 3, (3_1094, hypothetical, incorrect annotation)	dothideomycetes
chr_17	169365	170069	transcript_36	+	704	no	x	x	x			0.572443	0	?					Zymoseptoria only
chr_17	172133	172756	transcript_37	+	623	(yes)	x	x	x			0.574639	0	?					Zymoseptoria only
chr_17	173655	174435	transcript_38	-	780	no	x	x	x			0.55	(1)	?					no match
chr_17	174435	174920	transcript_39	-	485	no	x	x	x			0.525773	0	?					no match
chr_17	175215	176668	transcript_40	-	1453	no	x	x	x			0.52925	0	?			chr 18		Zymoseptoria only
chr_17	177499	178606	transcript_41	+	1107	no	x	x	x			0.560072	0	?					no match
chr_17	181821	182406	transcript_42	-	585	no	x	x	x			0.536752	0	?					no match
chr_17	182657	186514	transcript_43	-	3857	no	x	x	x			0.540835	0	?		shugoshin		chr 12 (12_379, shugoshin (-), sense to chr17 transcript)	dothideomycetes
chr_17	187904	189174	transcript_44	-	1270	no	x	x	x			0.527559	(1)	?			chr 16, 17	chr 4 (4_588, hypothetical (+), antisense to chr17 transcript)	Zymoseptoria only
chr_17	189684	190867	transcript_45	+	1183	no	x	x	x			0.568047	0	?			chr 16, 17	chr 11 (chr11_478, chromsome segregation, microtubule associated (+), sense to chr17 transcript)	dothideomycetes
chr_17	191358	192138	transcript_46	+/-	780	no	x	x	x			0.534615	0	?	transcripts coming from both strands		chr 15, 17	chr 2, 3, 4, 9, 12, 13 (all non-coding regions)	no match
chr_17	192320	193156	transcript_47	-	836	(yes)	x	x	x			0.543062	0	?					Zymoseptoria only
chr_17	193289	194245	transcript_48	-	956	no	x	x	x			0.559623	0	?					dothideomycetes
chr_17	194339	197472	transcript_49	-	3133	(yes)	x	x	x			0.55474	0	?		snf2 helicase, rad5	chr 17, 19, 20	chr 4 (4_403, snf2 helicase (-), sense to chr17 transcript ), chr5 (5_790, DNA bind, centromere bind, DNA pol, ccr4-not (-), sense to chr17 transcript ), chr6 (6_512, cell cycle protein kinase (-), sense to chr17 transcript)	ascomycetes
chr_17	198221	199341	transcript_50	-	1120	no	x	x	x			0.541071	0	?					no match
chr_17	199530	200108	transcript_51	+	578	no	x	x	x			0.555363	0	?					no match
chr_17	201800	203404	transcript_52	+	1604	no	x	x	x			0.557357	(1)	?		shugoshin		chr 12 (12_379, shugoshin (-), antisense to chr17 transcript)	Zymoseptoria only
chr_17	204228	205480	transcript_53	+/-	1252	no	x	x	x			0.550319	0	?	transcripts coming from both strands				Zymoseptoria only
chr_17	210539	212772	transcript_54	+	2233	yes	x	x	x			0.560233	0	yes			chr 15, 19		Zymoseptoria only
chr_17	214935	216257	transcript_55	-	1322	(yes)	x	x	x			0.541604	(1)	?					Zymoseptoria only
chr_17	216628	217893	transcript_56	+	1265	no	x	x	x			0.543873	0	?					Zymoseptoria only
chr_17	217930	218830	transcript_57	+	900	no	x	x	x			0.574444	1	?			chr 15		Zymoseptoria only
chr_17	221843	222579	transcript_58	-	736	no	x	x	x			0.554348	0	?					no match
chr_17	223818	224095	transcript_59	+/-	277	no	x	x	x			0.570397	0	?	transcripts coming from both strands				no match
chr_17	224252	225649	transcript_60	+/-	1397	(yes)	x	x	x			0.58554	0	?	transcripts coming from both strands		chr 15		Zymoseptoria only
chr_17	225887	228265	transcript_61	+	2378	no	x	x	x			0.557191	0	?		elongation factor g		chr 5 (5_93, elongation factor g (+), sense to chr17 transcript )	dothideomycetes
chr_17	228649	230109	transcript_62	-	1460	(yes)	x	x	x			0.572603	1	? (yes)			chr 15, 16, 18, 19, 21		Zymoseptoria only
chr_17	232751	234387	transcript_63	+	1636	no	x	x	x			0.569071	0	?			chr 17, 18		Zymoseptoria only
chr_17	235960	236979	transcript_64	-	1019	no	x	x	x			0.548577	2--3	?					no match
chr_17	237363	237948	transcript_65	+	585	no	x	x	x			0.57265	1	?					no match
chr_17	238017	239722	transcript_66	-	1705	no	x	x	x			0.556012	1	?				chr 13 (13_214, hypothetical, K27 enriched, next to mating type (-), antisense to chr17 transcript)	Zymoseptoria only
chr_17	239973	241212	transcript_67	-	1239	no	x	x	x			0.560936	(1)	?		shugoshin	chr 17, 20	chr 12 (12_379, shugoshin (-), sense to chr17 transcrip)	dothideomycetes
chr_17	241395	242930	transcript_68	+	1535	no	x	x	x			0.550489	0	?		G1/S regulator NimO like protein	chr 14, 17, 15	chr 11 (chr11_478, chromsome segregation, microtubule associated (+), sense to chr17 transcript)	dothideomycetes
chr_17	243075	244138	transcript_69	+	1063	no	x	x	x			0.557855	0	?					no match
chr_17	244434	245126	transcript_70	+	692	no	x	x	x			0.524566	0	?					Zymoseptoria only
chr_17	245346	246221	transcript_71	+	875	no	x	x	x			0.544	0	?					no match
chr_17	246875	248228	transcript_72	+	1353	no	x	x	x			0.538064	0	?					no match
chr_17	248410	249265	transcript_73	+	855	no	x	x	x			0.549708	0	?					Zymoseptoria only
chr_17	250806	251680	transcript_74	-	874	no	x	x	x			0.510297	1	?					no match
chr_17	251812	254184	transcript_75	-	2372	(yes)	x	x	x			0.545953	1	?					ascomycetes
chr_17	254373	256216	transcript_76	-	1843	(yes)	x	x	x			0.566468	1	?		nucleoporin	chr 17, 21	chr 5 (5_689, nucleoporin (-), sense to chr17 transcript)	ascomycetes
chr_17	256594	257802	transcript_77	-	1208	(yes)	x	x	x			0.56043	1	?			chr 20	chr 7 (7_657, hypothetical, not expressed (-), sense to chr17 transcript)	Zymoseptoria only
chr_17	257997	259362	transcript_78	-	1365	no	x	x	x			0.56337	0	?					Zymoseptoria only
chr_17	259947	261752	transcript_79	-	1805	no	x	x	x			0.561219	1	?			chr 17, 19		Zymoseptoria only
chr_17	259375	261589	transcript_80	+	2214	no	x	x	x			0.563686	0	?			chr 17, 19		Zymoseptoria only
chr_17	262212	266181	transcript_81	+	3969	no	x	x	x			0.555556	0	?		Ulp1 protease family catalytic domain, papain-like cysteine peptidase superfamily			dothideomycetes
chr_17	266231	269597	transcript_82	+	3366	no	x	x	x			0.54486	0	?		snf2 helicase	chr 17, 20	chr 8 (8_365, hypothetical), chr 11 (11_352, Smc, RAD50), chr 4 (4_403, snf2 helicase)	dothideomycetes
chr_17	270629	271623	transcript_83	+	994	no	x	x	x			0.545272	0	?		shugoshin	chr 21	chr 12 (12_379, shugoshin (-), antisense to chr17 transcript)	dothideomycetes
chr_17	272378	272825	transcript_84	-	447	no	x	x	x			0.530201	0	?					no match
chr_17	273624	276499	transcript_85	-	2875	(yes)	x	x	x			0.547478	1	?			chr 15		Zymoseptoria only
chr_17	276731	277958	transcript_86	+	1227	(yes)	x	x	x			0.572942	1--2	?					Zymoseptoria only
chr_17	278335	279184	transcript_87	-	849	no	x	x	x			0.53828	1--2	?					no match
chr_17	279373	280719	transcript_88	-	1346	no	x	x	x			0.546062	0	?					no match
chr_17	281185	281877	transcript_89	+	692	no	x	x	x			0.544798	0	?					Zymoseptoria only
chr_17	282122	284192	transcript_90	+	2070	no	x	x	x			0.559903	0	?					Zymoseptoria only
chr_17	282431	286193	transcript_91	-	3762	no	x	x	x			0.546784	0	?					Zymoseptoria only
chr_17	286425	288105	transcript_92	-	1680	no	x	x	x			0.533929	1	?			chr 15		Zymoseptoria only
chr_17	288225	289238	transcript_93	+	1013	(yes)	x	x	x			0.579467	0	?			chr 18		Zymoseptoria only
chr_17	289370	290571	transcript_94	+	1201	(yes)	x	x	x			0.538718	2	?					Zymoseptoria only
chr_17	290848	293956	transcript_95	+	3108	(yes)	x	x	x			0.560489	1	?			chr 21	chr 3 (UTR of 3_929 (+), sense to chr17 transcript)	Zymoseptoria only
chr_17	295070	298844	transcript_96	-	3774	no	x	x	x		x	0.550344	1	?					dothideomycetes
chr_17	299046	300210	transcript_97	+	1164	no	x	x	x			0.573024	1	?	overlaps with 17_98 on opposite strand		chr 18, 19, 20	chr 4, 5, 7 (all non-coding)	no match
chr_17	299260	300229	transcript_98	-	969	no	x	x	x			0.589267	1	?	overlaps with 17_97 on opposite strand		chr 18, 19, 20	chr 4, 5, 7 (all non-coding)	no match
chr_17	300562	302299	transcript_99	+	1737	no	x	x	x			0.540012	(1)	?			chr 16, 20	chr 4 (non-coding)	no match
chr_17	302689	303790	transcript_100	+	1101	(yes)	x	x	x			0.571299	1	?		alpha tubulin	chr 14, 20	chr 10 (10_67, alpha tubulin (+), sense to chr17 transcript)	ascomycetes
chr_17	304148	305042	transcript_101	+/-	894	no	x	x	x			0.560403	(1)	?	transcripts coming from both strands		chr 14		no match
chr_17	305382	306086	transcript_102	+	704	no	x	x	x			0.566761	1	?			chr 14		no match
chr_17	306143	307458	transcript_103	-	1315	no	x	x	x			0.54981	0	?			chr 14		no match
chr_17	307641	310352	transcript_104	+	2711	yes	x	x	x		x	0.560679	0	yes			chr 15, 16, 18, 19, 21		Zymoseptoria only
chr_17	310987	312535	transcript_105	+/-	1548	no	x	x	x			0.530362	1--2	?	transcripts coming from both strands				Zymoseptoria only
chr_17	312711	316171	transcript_106	+	3460	(yes)	x	x	x			0.539306	0	?			chr 15, 17, 18, 19	chr 8 (8_702, annotation wrong)	Zymoseptoria only
chr_17	316454	317052	transcript_107	+	598	no	x	x	x			0.540134	1	?					Zymoseptoria only
chr_17	317203	317630	transcript_108	+	427	no	x	x	x			0.576112	0	?					Zymoseptoria only
chr_17	317705	320505	transcript_109	-	2800	no	x	x	x			0.546786	0	?					Zymoseptoria only
chr_17	320914	324531	transcript_110	-	3617	no	x	x	x			0.559303	0	?			chr 16		Zymoseptoria only
chr_17	324821	326268	transcript_111	-	1447	yes	x	x	x		x	0.567381	0	yes	homologs in many ascomycetes, no signal peptide, no interpro prediction		chr 18		ascomycetes
chr_17	326438	327325	transcript_112	-	887	no	x	x	x			0.550169	0	?		kinetochore subunit cnp3		chr 2 (2_378, cenp-c (-), (-), sense to chr17 transcript)	dothideomycetes
chr_17	327457	328086	transcript_113	-	629	no	x	x	x			0.516693	0	?					no match
chr_17	328464	342806	transcript_114	-	14342	(yes)	x	x	x			0.56352	~ 12	?	could be several separate orfs	hsp20/30, protein kinase	chr 14, 15, 16, 17, 18, 19, 20, 21	chr 5 (5_679, serine threonine protein kinase (-), (-), sense to chr17 transcript), chr 6 (6_402, heat shock protein 30 (+), (-), antisense to chr17 transcript), chr 2 (non-coding)	dothideomycetes
chr_17	342989	344332	transcript_115	+	1343	no	x	x	x		x	0.535369	0	?					no match
chr_17	344488	346040	transcript_116	+	1552	no	x	x	x			0.516753	1	?					Zymoseptoria only
chr_17	346066	346770	transcript_117	-	704	no	x	x	x		x	0.551136	1	?					no match
chr_17	346900	347630	transcript_118	+	730	no	x	x	x		x	0.567123	0	?					no match
chr_17	347819	350387	transcript_119	+	2568	no	x	x	x			0.546729	0	?					no match
chr_17	348282	350401	transcript_120	-	2119	no	x	x	x			0.552619	0	?					no match
chr_17	350524	353236	transcript_121	-	2712	(yes)	x	x	x			0.553835	0	?					dothideomycetes
chr_17	353373	354122	transcript_122	+	749	no	x	x	x			0.564753	0	?					no match
chr_17	354240	356593	transcript_123	+	2353	no	x	x	x			0.550361	1	?					no match
chr_17	357590	359761	transcript_124	-	2171	no	x	x	x			0.543989	0	?					no match
chr_17	359813	360419	transcript_125	-	606	no	x	x	x			0.533003	(1)	?					Zymoseptoria only
chr_17	360758	362114	transcript_126	+	1356	no	x	x	x			0.551622	0	?		G1/S regulator NimO like protein	chr 17, 20	chr 4 (4_299, G1/S regulator NimO (-), antisense to chr17 transcript); chr 11 (chr11_478, chromsome segregation, microtubule associated (+), sense to chr17 transcript)	Zymoseptoria only
chr_17	362747	364018	transcript_127	+	1271	(yes)	x	x	x			0.542093	0	?					Zymoseptoria only
chr_17	364012	365094	transcript_128	+	1082	(yes)	x	x	x			0.57671	0	?					Zymoseptoria only
chr_17	365831	369423	transcript_129	+	3592	(yes)	x	x	x			0.556515	0	?				chr 1 (5'UTR of 1_785, serine/threonine phosphatase (-), antisense to chr17 transcript)	Zymoseptoria only
chr_17	370369	371985	transcript_130	-	1616	no	x	x	x			0.560025	0	?			chr 19	chr 2 (2_739, cohesin loading factor (+), antisense to chr17 transcript)	Zymoseptoria only
chr_17	373700	375721	transcript_131	+	2021	no	x	x	x			0.554181	0	?		alpha tubulin		chr 10 (10_67, alpha tubulin (+), sense to chr17 transcript)	ascomycetes
chr_17	377664	379815	transcript_132	-	2151	(yes)	x	x	x			0.527662	0	?			chr 20		Zymoseptoria only
chr_17	379978	381223	transcript_133	+	1245	(yes)	x	x	x			0.528514	1--2	?		G1/S regulator NimO like protein	chr 16, 17, 19, 20	chr 4 (4_299, G1/S regulator NimO (-), antisense to chr17 transcript)	dothideomycetes
chr_17	381777	382761	transcript_134	-	984	no	x	x	x			0.560976	0	?			chr 19	chr 1 (1_1002, nascent polypeptide-associated complex subunit family protein (-), sense to chr17 transcript)	no match
chr_17	383563	384574	transcript_135	-	1011	no	x	x	x			0.555885	0	?				chr 5 (5_515 double-stranded RNA binding motif (+), antisense to chr17 transcript)	ascomycetes
chr_17	385226	385877	transcript_136	+	651	no	x	x	x			0.514593	0	?			chr 19		no match
chr_17	386490	387468	transcript_137	+/-	978	no	x	x	x			0.56953	0	?	transcripts coming from both strands				Zymoseptoria only
chr_17	387573	388726	transcript_138	-	1153	no	x	x	x			0.544666	0	?				chr 5 (5'UTR of 5_285, F-box, WD40 repeats (+), antisense to chr17 transcript)	no match
chr_17	401152	402188	transcript_139	+	1036	no	x	x	x			0.537645	1	?					Zymoseptoria only
chr_17	402325	403329	transcript_140	+/-	1004	no	x	x	x			0.573705	0	?	transcripts coming from both strands				Zymoseptoria only
chr_17	403714	404470	transcript_141	+	756	no	x	x	x			0.529101	0	?			chr 17, 15	chr 2 (2_283, hypothetical protein (+), sense to chr17 transcript)	Zymoseptoria only
chr_17	405017	406686	transcript_142	+	1669	no	x	x	x			0.56441	0	?				chr 2 (2_369, glutamate dehydrogenase (+), sense to chr17 transcript)	dothideomycetes
chr_17	407194	408042	transcript_143	+	848	no	x	x	x			0.560142	0	?					Zymoseptoria only
chr_17	412807	413211	transcript_144	+	404	no						0.465347	0	?	centromere		chr 18 (centromere)	chr 1 (centromere, antisense transcript)	no match
chr_17	425292	426217	transcript_145	+	925	no	x	x	x			0.578378	0	?		shugoshin	chr 14, 21	chr 12 (12_379, shugoshin, (-), antisense to chr17 transcript)	Zymoseptoria only
chr_17	428825	429190	transcript_146	+	365	no	x			x		0.484931	0	?	in TE, some antisense, many copies in the genome with varying sequence diversity		yes	yes	no match
chr_17	431127	433095	transcript_147	-	1968	no	x	x	x			0.546748	2	?			chr 15		no match
chr_17	435579	436635	transcript_148	+	1056	(yes)	x	x	x			0.558712	1	?					no match
chr_17	436648	438513	transcript_149	+	1865	(yes)	x	x	x			0.549062	1	?		DUF625 containing protein	chr 16	chr 3 (3_957, 5'UTR and start of gene, DUF625, smk1 (+), sense to chr17 transcript)	ascomycetes
chr_17	440631	445285	transcript_150	-	4654	no	x	x	x			0.536098	1	?			chr 15, 21	chr 1 (1_946, 5'UTR, G1/S specific cyclin (+), antisense to chr17 transcript; 1_1546, 5'UTR, serine/threonine-protein kinase, may be important in meiosis and cell cylce (+), antisense to chr17 transcript)	no match
chr_17	451791	452482	transcript_151	+	691	no	x	x	x			0.535456	0	?		shugoshin		chr 12 (12_379, shugoshin (-), antisense to chr17 transcript)	dothideomycetes
chr_17	453466	454092	transcript_152	+	626	yes	x	x	x			0.555911	1	?			chr 20		Zymoseptoria only
chr_17	454125	454581	transcript_153	-	456	no	x	x	x			0.557018	0	?					no match
chr_17	458473	459712	transcript_154	+	1239	(yes)	x	x	x			0.535109	1	?		shugoshin	chr 16, 17, 19, 20, 21	chr 12 (12_379, shugoshin (-), antisense to chr17 transcript)	dothideomycetes
chr_17	460357	461674	transcript_155	+	1317	no	x	x	x			0.555049	0	?		shugoshin	chr 14, 15, 17, 19, 20, 21	chr 12 (12_379, shugoshin (-), antisense to chr17 transcript)	dothideomycetes
chr_17	461218	462293	transcript_156	-	1075	(yes)	x	x	x			0.578605	0	?			chr 20		Zymoseptoria only
chr_17	467404	469145	transcript_157	-	1741	no	x	x	x			0.539345	0	?					no match
chr_17	469399	471127	transcript_158	-	1728	no	x	x	x			0.528935	1	?		Sir2 family histone deacetylase			no hits in Zymoseptoria, but many other ascomycetes
chr_17	473825	474523	transcript_159	+/-	698	no	x	x	x			0.567335	0	?	transcripts coming from both strands		chr 15		Zymoseptoria only
chr_17	474816	475664	transcript_160	-	848	yes	x	x	x			0.528302	1	yes			chr 15		Zymoseptoria only
chr_17	476316	477079	transcript_161	+	763	no	x	x	x			0.50983	0	?					Zymoseptoria only
chr_17	480723	481557	transcript_162	+	834	yes	x	x	x			0.52518	0	?					Zymoseptoria only
chr_17	481831	482646	transcript_163	-	815	no	x	x	x			0.541104	0	?			chr 19		no match
chr_17	488369	489478	transcript_164	+/-	1109	no	x	x	x			0.519387	(1)	?	transcripts coming from both strands				no match
chr_17	494256	499087	transcript_165	-	4831	(yes)	x	x	x			0.554544	0	?		(sugar) transporter	chr 18, 19, 21	chr 2 (2_960, mfs sugar transporter (+), antisense to chr17 transcript), chr 8 (8_403, hdac2, smc, myosin (-), sense to chr17 transcript)	ascomycetes
chr_17	499850	500749	transcript_166	-	899	no	x	x	x			0.533927	0	?					Zymoseptoria only
chr_17	500958	501499	transcript_167	+	541	no	x	x	x			0.569316	1	?			chr 16, 17	chr 7 (7_58, hypothetical, annotation not correct)	Zymoseptoria only
chr_17	501981	502490	transcript_168	+	509	no	x	x	x			0.536346	0	?			chr 16, 17	chr 4 (4_588, hypothetical (+), sense to chr17 transcript)	Zymoseptoria only
chr_17	504133	505502	transcript_169	-	1369	no	x	x	x			0.540541	1	?			chr 15	chr 1 (1_1106, smc, rad50 (-), sense to chr17 transcript)	Zymoseptoria only
chr_17	513885	516421	transcript_170	+	2536	no	x	x	x			0.547713	0	?		shugoshin	15, 16, 17, 19, 21	chr 12 (12_379, shugoshin (-), antisense to chr17 transcript), chr 4 (4_264, kelch domain (+), sense to chr17 transcript)	dothideomycetes
chr_17	516675	517235	transcript_171	+	560	no	x	x	x			0.5	0	?					no match
chr_17	517366	517659	transcript_172	+	293	no	x	x	x			0.566553	0	?					no match
chr_17	519947	520462	transcript_173	-	515	yes	x	x	x			0.561165	0	?				chr 1 (transcript there, annotation incorrect)	Zymoseptoria only
chr_17	521420	522822	transcript_174	+/-	1402	no	x	x	x			0.562767	0	?	transcripts coming from both strands		chr 15	chr 6 (6_641, smc (-), sense/antisense to chr17 transcript)	no match
chr_17	527483	528389	transcript_175	-	906	no	x	x	x			0.536424	0	?		cell cycle kinase (hsk1)	chr 20	chr 6 (6_512, cell cycle protein kinase (-), sense to chr17 transcript)	ascomycetes
chr_17	528728	529687	transcript_176	-	959	no	x	x	x			0.525547	0	?		mitotic checkpoint serine/threonine kinase	chr 17, 18, 19, 21	chr 6 (6_264, serine/threonine kinase, Bub1/Mad3 domain (-), sense to chr17 transcript)	dothideomycetes
chr_17	530084	532933	transcript_177	-	2849	yes	(x)	x	(x)		x	0.571078	1	yes			chr 18, 19		Zymoseptoria only
chr_17	533363	534022	transcript_178	+	659	no	x	x	x			0.570561	0	?					no match
chr_17	534523	535345	transcript_179	-	822	no	x	x	x			0.549878	(1)	?			chr 21		Zymoseptoria only
chr_17	535684	536147	transcript_180	-	463	no	x	x	x			0.516199	0	?			chr 20, 21		no match
chr_17	536304	537268	transcript_181	+	964	no	x	x	x			0.562241	1	?			chr 16, 17	chr 4 (4_588, hypothetical (+), sense to chr17 transcript), chr 7 (7_58, hypothetical, annotation not correct)	Zymoseptoria only
chr_17	537816	539250	transcript_182	-	1434	(yes)	x	x	x		x	0.548117	2	yes			chr 19	chr 3 (3_812, glycosyltransferase family (+), antisense to chr17 transcript), chr 8 (8_658, predicted, annotation incorrect), chr 10 (non-coding, next to TE)	Zymoseptoria only
chr_17	541415	543136	transcript_183	+	1721	no	x	x	x			0.541546	0	?			chr 17	chr 7 (7_58, hypothetical, annotation not correct)	Zymoseptoria only
chr_17	545372	546232	transcript_184	-	860	no	x	x	x			0.568605	1	?					no match
chr_17	557112	557855	transcript_185	-	743	(yes)	x	x	x			0.569314	0	yes					Zymoseptoria only
chr_17	557881	558500	transcript_186	-	619	(yes)	x	x	x			0.520194	0	yes					dothideomycetes
														yes = potential ORF that matches transcript
