## Supplementary material for "H4K20me3 controls Ash1-mediated H3K36me3 and transcriptional silencing in facultative heterochromatin": TableS3

### Sheet: Sheet1
Plasmids
name	description	resistance (bacterial)	resistance (fungal)
pMM22	deletion of kmt5	Kanamycin	Hyg
pMM23	deletion of ash-1	Kanamycin	Hyg
pMM27	kmt5-gfp-3xFLAG	Kanamycin	G418
pMM30	V5-gfp-kmt5	Kanamycin	G418
pMM33	Zymo H4 point mutant H4K20M	Kanamycin	G418
pMM42	deletion of PWWP protein (pdp1)	Kanamycin	Hyg
pMM48	H4K20M, integration in ncr on chr 1	Kanamycin	G418
pMM51	deletion of eaf3 (mrg15/cdp6)	Kanamycin	Hyg
pMM53	deletion of rad23	Kanamycin	Hyg
Strains
ID	genotype	description	transformed strain	transformed plasmid	resistance	independent transformants
ZMF9	WT (Zt09)	Zt09 (single colony from Zt09 stock),wild type strain, IPO323 derivate, lost chromosome 18 (and has a few mutations)	-	-	-	-	-
ZMF1	Zt09Δkmt6	deletion of kmt6 (Zt_chr4_00551) in Zt09	ZMF9	pES10 (pMM2)	Hyg	283, 285, 365
ZMF11	Zt09Δkmt5	deletion of kmt5 (Zt_chr3_00475) in Zt09	ZMF9	pMM22	Hyg	95, 100, 103, 138, 169, 218
ZMF12	Zt09Δash1	deletion of ash1 (Zt_chr13_00232) in Zt09, hygromycin resistant	ZMF9	pMM23	Hyg	5, 22, 25, 34, 51, 62
ZMF32	Δkmt5::V5-gfp-kmt5	complementation of kmt5 in Δkmt5 background, N-terminal gfp and V5 tag	ZMF11#100	pMM30	G418	28, 31, 47, 59, 64, 66, 104, 105, 108, 109, 127, 130, 148, 179, 181, 196, 197
ZMF41	Zt09, kmt5::kmt5-gfp-3xFLAG	integration of C-term tagged (gfp-FLAG) kmt5 in Zt09	ZMF9	pMM27	G418	1, 61, 77
ZMF42	Δkmt5::kmt5-gfp-3xFLAG	integration of C-term tagged (gfp-FLAG) kmt5 in ZMF11 (∆kmt5)	ZMF11#100	pMM27	G418	49
ZMF46	Zt09, ncr::H4	integration of WT H4 in ncr (non-coding region) on chr 1	ZMF9	pMM43	G418	3, 20, 45, 73, 79
ZMF50	Zt09Δpdp1	deletion of pdp1 (chr4_873)	ZMF9	pMM42	Hyg	161, 162, 166, 169, 175, 179
ZMF52	Zt09, ectopic H4K20M#7	integration of H4K20M, ectopic	ZMF9	pMM33	G418
ZMF53	Zt09, ectopic H4K20M#10	integration of H4K20M, ectopic	ZMF9	pMM33	G418
ZMF54	Zt09, H4::H4K20M	integration of H4K20M, replacement of endogenous H4	ZMF9	pMM33	G418
ZMF63	Zt09, ncr::H4K20M	integration of H4K20M in ncr on chr 1	ZMF9	pMM48	G418	5, 31, 36, 60, 80
ZMF64	Zt09Δeaf3	deletion of eaf3 (chr1_1455) in Zt09	ZMF9	pMM51	Hyg	25, 29, 53, 65, 101
ZMF66	Zt09Δrad23	deletion of rad23 (chr 2: 3,656,371-3,657,715) in Zt09	ZMF9	pMM53	Hyg	6, 9, 17, 21, 24
Primers
name	sequence	description
oES3352	TACGAATTCTTAATTAAGATGAGTCGGCTTTGGATTCGAA	pMM22_UF_fwd
oES3353	TGCTCCTTCAATATCAAAGCTGGGGAGGTGCAAGTGCT	pMM22_UF_rev
oES3354	GCAGCACTTGCACCTCCCCAGCTTTGATATTGAAGGAGCA	pMM22_hph_fwd
oES3355	CCACCTCCTCTCGCGACACACTGGATCAGTCGGTGGGCTA	pMM22_hph_rev
oES3356	TAGCCCACCGACTGATCCAGTGTGTCGCGAGAGGAGGT	pMM22_DF_fwd
oES3357	CTCGAGGGTACCGAGCTCGATGTACCGATTCGTGCGTGGC	pMM22_DF_rev
oES3368	GTCGCTCGCAAAATCATCCC	kmt5_orf_fwd
oES3369	GGACGTGTGAGAGACTGCAA	kmt5_orf_rev
oES3346	TACGAATTCTTAATTAAGATATCCTGGAGTCGAAGATAAGATCT	pMM23_UF_fwd
oES3347	TGCTCCTTCAATATCAAAGCGGTCTTGGAGGTGGAGGTCG	pMM23_UF_rev
oES3348	CGACCTCCACCTCCAAGACCGCTTTGATATTGAAGGAGCA	pMM23_hph_fwd
oES3349	AACCACGGACCAATAGCCCTCTGGATCAGTCGGTGGGCTA	pMM23_hph_rev
oES3350	TAGCCCACCGACTGATCCAGAGGGCTATTGGTCCGTGGTT	pMM23_DF_fwd
oES3351	TCGAGGGTACCGAGCTCGATGGATCCTTCGCCTTCGTCAT	pMM23_DF_rev
oES3370	TGAAGGAATTGGACCTGGGC	ash1_orf_fwd
oES3371	CATCGGCAGCGACAAGAATG	ash1_orf_rev
oMF6742	TACGAATTCTTAATTAAGATGAGTCGGCTTTGGATTCG	pMM30_DF_fwd, pMM27_DF_fwd
oMF6743	TTCTTGACGAGTTCTTCTGATGGGGAGGTGCAAGTGC	pMM27_DF_rev, pMM30_DF_rev
oMF6744	GCAGCACTTGCACCTCCCCATCAGAAGAACTCGTCAAGAAGGC	pMM27_neo_fwd, pMM30_neo_fwd
oMF6750	TCATGACATCGACTACAAGGATGACGATGACAAGTGATATTGAAGGAGCA	pMM27_neo_FLAG_rev
oMF6752	AGACCATGACGGTGATTATAAAGATCATGACATCGACTACAAGGATGACG	pMM27_FLAG_rev
oMF6753	CATCGTCATCCTTGTAGTCGATGTCATGATCTTTATAATCACCGTCATGG	pMM27_FLAG_fwd
oMF6751	TCTTTATAATCACCGTCATGGTCTTTGTAGTCGTTAACCTTGTAGAGCTCGTCCATG	pMM27_gfp_FLAG_fwd
oMF6747	GAGGACGATGGGAGGCTCCGGAGGTGTTAACGTCTCCAAGGGCGAGGAGC	pMM27_gfp_linker_rev
oMF6748	CTTGGAGACGTTAACACCTCCGGAGCCTCCCATCGTCCTCCGACTCCTCC	pMM27_kmt5_linker_fwd
oMF6749	TCGAGGGTACCGAGCTCGATGTACCGATTCGTGCGTGGCG	pMM27_kmt5_UF_rev, pMM30_kmt5_UF_rev
oMF6759	GAATCGAGACCGAGGAGAGGGTTAGGGATAGGCTTACCCATGTGTCGCGAGAGGAGGTGG	pMM30_UF_V5_fwd
oMF6758	CTATCCCTAACCCTCTCCTCGGTCTCGATTCTACGGTTAACGTCTCCAAGGGCGAGGAGC	pMM30_gfp_V5_rev
oMF6757	GGCTGGCGCAGGACCGGAGCCTCCGTTAACCTTGTAGAGCTCGTCCATGC	pMM30_gfp_linker_fwd
oMF6756	GCTCTACAAGGTTAACGGAGGCTCCGGTCCTGCGCCAGCCGCAGATTTGG	pMM30_kmt5_linker_rev
oMF6755	AAAATGCTCCTTCAATATCATCACATCGTCCTCCGACTCCTCC	pMM30_kmt5_fwd
oMF6754	GGAGTCGGAGGACGATGTGATGATATTGAAGGAGCA	pMM30_neo_rev
oMF6762	TACGAATTCTTAATTAAGATTGCCAGACAAGACTGAGTTGG	pMM33_DF_fwd
oMF6770	TTCTTGACGAGTTCTTCTGAAAGCACTGCACTTGACGCG	pMM33_DF_rev
oMF6771	ACGCGTCAAGTGCAGTGCTTTCAGAAGAACTCGTCAAGAAGGC	pMM33_neo_fwd
oMF6772	CTAACTGACAACCCGCCTGCTGATATTGAAGGAGCATTTTTTGGG	pMM33_neo_rev
oMF6773	AAAATGCTCCTTCAATATCAGCAGGCGGGTTGTCAGTTAG	pMM33_hH4_H3_fwd
oMF6769	TCGAGGGTACCGAGCTCGATAAGTCCTGGGCGATCTCAC	pMM33_hH4_H3_rev
oMF6864	CCTGGATGTTGTCGCGCAAAATCATGCGGTGACGCTTCGC	pMM33_K20M_fwd
oMF6865	GCGAAGCGTCACCGCATGATTTTGCGCGACAACATCCAGG	pMM33_K20M_rev
oMF6944	TACGAATTCTTAATTAAGATCCAGAATGCATGCCAGGAGC	pMM42_UF_fwd
oMF6950	TGCTCCTTCAATATCAAAGCGGTGCTGTCGAAGAGGTCG	pMM42_UF_rev
oMF6951	ACGACCTCTTCGACAGCACCGCTTTGATATTGAAGGAGCA	pMM42_hph_fwd
oMF6952	TTCCGTCACGCTGTCGCACCCTGGATCAGTCGGTGGGCTA	pMM42_hph_rev
oMF6953	TAGCCCACCGACTGATCCAGGGTGCGACAGCGTGACG	pMM42_DF_fwd
oMF6949	TCGAGGGTACCGAGCTCGATCGAGACCAGTCATGACCACC	pMM42_DF_rev
oMF7186	CCTGAAGACGAGTCGAAGCC	pdp1_orf_fwd
oMF7187	CCGTCGCAAGCTTGACAATC	pdp1_orf_rev
oMF6976	ATGACATGATTACGAATTCTTAATTAAGAT	pMM48_UF_fwd
oMF6977	TTCTTGACGAGTTCTTCTGAGATATCCCTGCTAGCGTCGTTTATTC	pMM48_UF_rev
oMF6978	GAATAAACGACGCTAGCAGGGATATCTCAGAAGAACTCGTCAAGAA	pMM48_H4K20M_insert_fwd
oMF6979	GTTGCACTGAAACTTGCAATGATATCTGTTGATGATGTTCGTGTGG	pMM48_H4K20M_insert_rev
oMF6980	CCACACGAACATCATCAACAGATATCATTGCAAGTTTCAGTGCAAC	pMM48_DF_fwd
oMF6981	CCCGGATCCCTCGAGGGTACCGAGCTCGAT	pMM48_DF_rev
oMF6982	GCGAATCTGTTCAGTCTTGCC	chr1_ncr_control_fwd
oMF6983	CAACACATGAGCACTGGCAG	chr1_ncr_control_rev
oMF7206	TACGAATTCTTAATTAAGATCTGTCAGTATCCAGACATGCA	pMM51_DF_fwd
oMF7207	TGCTCCTTCAATATCAAAGCAGGCATACGTTCCAGCGAG	pMM51_DF_rev
oMF7208	ACTCGCTGGAACGTATGCCTGCTTTGATATTGAAGGAGCA	pMM51_hph_fwd
oMF7209	CCTGATCTATCGCCTCCATCCTGGATCAGTCGGTGGGCTA	pMM51_hph_rev
oMF7210	TAGCCCACCGACTGATCCAGGATGGAGGCGATAGATCAGGC	pMM51_UF_fwd
oMF7211	TCGAGGGTACCGAGCTCGATCACGACGACAGAACGAACAG	pMM51_UF_rev
oMF7212	AGATCGTGTCTTGCTGACCG	eaf3_orf_fwd
oMF7213	GGCAAGCCTTCCTCTACCTC	eaf3_orf_rev
oMF7222	TACGAATTCTTAATTAAGATCTGGCAATGACTGTAGCAATTGG	pMM53_DF_fwd
oMF7223	TGCTCCTTCAATATCAAAGCTAAGCAACTGTTGCATTGGGG	pMM53_DF_rev
oMF7224	CCCAATGCAACAGTTGCTTAGCTTTGATATTGAAGGAGCA	pMM53_hph_fwd
oMF7225	CACTGCGCGAACTACCCATCCTGGATCAGTCGGTGGGCTA	pMM53_hph_rev
oMF7226	TAGCCCACCGACTGATCCAGGATGGGTAGTTCGCGCAGT	pMM53_UF_fwd
oMF7227	TCGAGGGTACCGAGCTCGATTGTACGAATCCGATCTGATTCAGA	pMM53_UF_rev
oMF7228	GGCAACTTGCTGAAGGATCG	rad23_orf_fwd
oMF7229	TGAGCCGGTGAATCTCTTCG	rad23_orf_rev
