## Supplementary material for "H4K20me3 controls Ash1-mediated H3K36me3 and transcriptional silencing in facultative heterochromatin": TableS4

### Sheet: Sheet1
Sample ID	Strain	Type	Target	antibody	ab manufacturer	condition	Index 1 #	Barcode 1	Index 2 #	Barcode 2	Number of PCR Cycles
HTS3092	WT	ChIP	H3K27me3	39155	Active Motif	18°C plate	D703	CGCTCATT	D501	TATAGCCT	12
HTS3183	WT	ChIP	H3K27me3	39155	Active Motif	18°C plate	D710	TCCGCGAA	D501	TATAGCCT	12
HTS3190	WT	ChIP	H3K27me3	39155	Active Motif	18°C plate	D705	ATTCAGAA	D502	ATAGAGGC	12
HTS3452	WT	ChIP	H3K27me3	39155	Active Motif	18°C plate	D705	ATTCAGAA	D505	AGGCGAAG	12
HTS3093	WT	ChIP	H3K36me3	61101	Active Motif	18°C plate	D704	GAGATTCC	D501	TATAGCCT	12
HTS3184	WT	ChIP	H3K36me3	61101	Active Motif	18°C plate	D711	TCTCGCGC	D501	TATAGCCT	12
HTS3191	WT	ChIP	H3K36me3	61101	Active Motif	18°C plate	D706	GAATTCGT	D502	ATAGAGGC	12
HTS3454	WT	ChIP	H3K36me3	ab9050	abcam	18°C plate	D707	CTGAAGCT	D505	AGGCGAAG	12
HTS3456	WT	ChIP	H3K36me3	61101	Active Motif	18°C plate	D709	CGGCTATG	D505	AGGCGAAG	12
HTS2792	WT	ChIP	H3K4me2	07-030	Millipore	18°C plate	D701	ATTACTCG	D501	TATAGCCT	12
HTS2796	WT	ChIP	H3K4me2	07-030	Millipore	18°C plate	D705	ATTCAGAA	D501	TATAGCCT	12
HTS3090	WT	ChIP	H3K4me2	07-030	Millipore	18°C plate	D701	ATTACTCG	D501	TATAGCCT	12
HTS3181	WT	ChIP	H3K4me2	07-030	Millipore	18°C plate	D708	TAATGCGC	D501	TATAGCCT	12
HTS3188	WT	ChIP	H3K4me2	07-030	Millipore	18°C plate	D703	CGCTCATT	D502	ATAGAGGC	12
HTS3091	WT	ChIP	H3K9me3	39161	Active Motif	18°C plate	D702	TCCGGAGA	D501	TATAGCCT	12
HTS3182	WT	ChIP	H3K9me3	39161	Active Motif	18°C plate	D709	CGGCTATG	D501	TATAGCCT	12
HTS3189	WT	ChIP	H3K9me3	39161	Active Motif	18°C plate	D704	GAGATTCC	D502	ATAGAGGC	12
HTS2794	WT	ChIP	H4K20me3	91107	Active Motif	18°C plate	D703	CGCTCATT	D501	TATAGCCT	12
HTS2798	WT	ChIP	H4K20me3	91107	Active Motif	18°C plate	D707	CTGAAGCT	D501	TATAGCCT	12
HTS3095	WT	ChIP	H4K20me3	91107	Active Motif	18°C plate	D706	GAATTCGT	D501	TATAGCCT	12
HTS3186	WT	ChIP	H4K20me3	91107	Active Motif	18°C plate	D701	ATTACTCG	D502	ATAGAGGC	12
HTS3193	WT	ChIP	H4K20me3	91107	Active Motif	18°C plate	D708	TAATGCGC	D502	ATAGAGGC	12
HTS3457	WT	ChIP	H4K20me3	91107	Active Motif	18°C plate	D710	TCCGCGAA	D505	AGGCGAAG	12
HTS3094	WT	ChIP	H4K20me1	ab9051	abcam	18°C plate	D705	ATTCAGAA	D501	TATAGCCT	12														ChIP_Freitag_042621		H4K20me1/ab9051
HTS3185	WT	ChIP	H4K20me1	ab9051	abcam	18°C plate	D712	AGCGATAG	D501	TATAGCCT	12														chIP_Freitag_062321	12	H4K20me1/ab9051
HTS3192	WT	ChIP	H4K20me1	ab9051	abcam	18°C plate	D707	CTGAAGCT	D502	ATAGAGGC	12														chIP_Freitag_062321	19	H4K20me1/ab9051
HTS3096	WT	ChIP	H3K27me2	39245	Active Motif	18°C plate	D707	CTGAAGCT	D501	TATAGCCT	12														ChIP_Freitag_042621		H3K27me2/39245
HTS3187	WT	ChIP	H3K27me2	39245	Active Motif	18°C plate	D702	TCCGGAGA	D502	ATAGAGGC	12														chIP_Freitag_062321	14	H3K27me2/39245
HTS3202	∆kmt5	ChIP	H3K27me3	39155	Active Motif	18°C plate	D706	GAATTCGT	D503	CCTATCCT	12
HTS3209	∆kmt5	ChIP	H3K27me3	39155	Active Motif	18°C plate	D701	ATTACTCG	D504	GGCTCTGA	12
HTS2816	∆kmt5	ChIP	H3K27me3	39155	Active Motif	18°C plate	D701	ATTACTCG	D506	TAATCTTA	12
HTS2824	∆kmt5	ChIP	H3K27me3	39155	Active Motif	18°C plate	D709	CGGCTATG	D506	TAATCTTA	12
HTS3099	∆kmt5	ChIP	H3K27me3	39155	Active Motif	18°C plate	D711	TCTCGCGC	D502	ATAGAGGC	12
HTS3203	∆kmt5	ChIP	H3K36me3	61101	Active Motif	18°C plate	D707	CTGAAGCT	D503	CCTATCCT	12
HTS3210	∆kmt5	ChIP	H3K36me3	61101	Active Motif	18°C plate	D702	TCCGGAGA	D504	GGCTCTGA	12
HTS2818	∆kmt5	ChIP	H3K36me3	61101	Active Motif	18°C plate	D703	CGCTCATT	D506	TAATCTTA	12
HTS2826	∆kmt5	ChIP	H3K36me3	61101	Active Motif	18°C plate	D711	TCTCGCGC	D506	TAATCTTA	12
HTS3100	∆kmt5	ChIP	H3K36me3	61101	Active Motif	18°C plate	D712	AGCGATAG	D502	ATAGAGGC	12
HTS3200	∆kmt5	ChIP	H3K4me2	07-030	Millipore	18°C plate	D704	GAGATTCC	D503	CCTATCCT	12
HTS3207	∆kmt5	ChIP	H3K4me2	07-030	Millipore	18°C plate	D711	TCTCGCGC	D503	CCTATCCT	12
HTS2814	∆kmt5	ChIP	H3K4me2	07-030	Millipore	18°C plate	D711	TCTCGCGC	D505	AGGCGAAG	12
HTS2822	∆kmt5	ChIP	H3K4me2	07-030	Millipore	18°C plate	D707	CTGAAGCT	D506	TAATCTTA	12
HTS3097	∆kmt5	ChIP	H3K4me2	07-030	Millipore	18°C plate	D709	CGGCTATG	D502	ATAGAGGC	12
HTS3201	∆kmt5	ChIP	H3K9me3	39161	Active Motif	18°C plate	D705	ATTCAGAA	D503	CCTATCCT	12
HTS3208	∆kmt5	ChIP	H3K9me3	39161	Active Motif	18°C plate	D712	AGCGATAG	D503	CCTATCCT	12
HTS2815	∆kmt5	ChIP	H3K9me3	39161	Active Motif	18°C plate	D712	AGCGATAG	D505	AGGCGAAG	12
HTS2823	∆kmt5	ChIP	H3K9me3	39161	Active Motif	18°C plate	D708	TAATGCGC	D506	TAATCTTA	12
HTS3098	∆kmt5	ChIP	H3K9me3	39161	Active Motif	18°C plate	D710	TCCGCGAA	D502	ATAGAGGC	12
HTS3205	∆kmt5	ChIP	H4K20me3	91107	Active Motif	18°C plate	D709	CGGCTATG	D503	CCTATCCT	12
HTS3212	∆kmt5	ChIP	H4K20me3	91107	Active Motif	18°C plate	D704	GAGATTCC	D504	GGCTCTGA	12
HTS2820	∆kmt5	ChIP	H4K20me3	91107	Active Motif	18°C plate	D705	ATTCAGAA	D506	TAATCTTA	12
HTS2828	∆kmt5	ChIP	H4K20me3	91107	Active Motif	18°C plate	D701	ATTACTCG	D507	CAGGACGT	12
HTS3102	∆kmt5	ChIP	H4K20me3	91107	Active Motif	18°C plate	D702	TCCGGAGA	D503	CCTATCCT	12
HTS2830	∆ash1	ChIP	H3K4me2	07-030	Millipore	18°C plate	D703	CGCTCATT	D507	CAGGACGT	12
HTS2832	∆ash1	ChIP	H3K27me3	39155	Active Motif	18°C plate	D705	ATTCAGAA	D507	CAGGACGT	12
HTS2840	∆ash1	ChIP	H3K27me3	39155	Active Motif	18°C plate	D701	ATTACTCG	D508	GTACTGAC	12
HTS2834	∆ash1	ChIP	H3K36me3	61101	Active Motif	18°C plate	D707	CTGAAGCT	D507	CAGGACGT	12
HTS2842	∆ash1	ChIP	H3K36me3	61101	Active Motif	18°C plate	D703	CGCTCATT	D508	GTACTGAC	12
HTS2838	∆ash1	ChIP	H3K4me2	07-030	Millipore	18°C plate	D711	TCTCGCGC	D507	CAGGACGT	12
HTS2831	∆ash1	ChIP	H3K9me3	39161	Active Motif	18°C plate	D704	GAGATTCC	D507	CAGGACGT	12
HTS2839	∆ash1	ChIP	H3K9me3	39161	Active Motif	18°C plate	D712	AGCGATAG	D507	CAGGACGT	12
HTS2836	∆ash1	ChIP	H4K20me3	91107	Active Motif	18°C plate	D709	CGGCTATG	D507	CAGGACGT	12
HTS2844	∆ash1	ChIP	H4K20me3	91107	Active Motif	18°C plate	D705	ATTCAGAA	D508	GTACTGAC	12
HTS3140	H4K20M	ChIP	H3K27me3	39155	Active Motif	18°C plate	D705	ATTCAGAA	D507	CAGGACGT	12
HTS3141	H4K20M	ChIP	H3K36me3	61101	Active Motif	18°C plate	D706	GAATTCGT	D507	CAGGACGT	12
HTS3142	H4K20M	ChIP	H4K20me3	91107	Active Motif	18°C plate	D707	CTGAAGCT	D507	CAGGACGT	12
HTS3137	H4K20/K20M	ChIP	H3K27me3	39155	Active Motif	18°C plate	D702	TCCGGAGA	D507	CAGGACGT	12
HTS3143	H4K20/K20M	ChIP	H3K27me3	39155	Active Motif	18°C plate	D708	TAATGCGC	D507	CAGGACGT	12
HTS3138	H4K20/K20M	ChIP	H3K36me3	61101	Active Motif	18°C plate	D703	CGCTCATT	D507	CAGGACGT	12
HTS3144	H4K20/K20M	ChIP	H3K36me3	61101	Active Motif	18°C plate	D709	CGGCTATG	D507	CAGGACGT	12
HTS3139	H4K20/K20M	ChIP	H4K20me3	91107	Active Motif	18°C plate	D704	GAGATTCC	D507	CAGGACGT	12
HTS3145	H4K20/K20M	ChIP	H4K20me3	91107	Active Motif	18°C plate	D710	TCCGCGAA	D507	CAGGACGT	12
HTS3146	V5-gfp-kmt5	ChIP	H3K27me3	39155	Active Motif	18°C plate	D711	TCTCGCGC	D507	CAGGACGT	12
HTS3150	V5-gfp-kmt5	ChIP	H3K27me3	39155	Active Motif	18°C plate	D703	CGCTCATT	D508	GTACTGAC	12
HTS3147	V5-gfp-kmt5	ChIP	H4K20me3	91107	Active Motif	18°C plate	D712	AGCGATAG	D507	CAGGACGT	12
HTS3151	V5-gfp-kmt5	ChIP	H4K20me3	91107	Active Motif	18°C plate	D704	GAGATTCC	D508	GTACTGAC	12
HTS3214	kmt5-gfp-FLAG	ChIP	H3K27me3	39155	Active Motif	18°C plate	D706	GAATTCGT	D504	GGCTCTGA	12
HTS3218	kmt5-gfp-FLAG	ChIP	H3K27me3	39155	Active Motif	18°C plate	D710	TCCGCGAA	D504	GGCTCTGA	12
HTS3222	kmt5-gfp-FLAG	ChIP	H3K27me3	39155	Active Motif	18°C plate	D702	TCCGGAGA	D505	AGGCGAAG	12
HTS3216	kmt5-gfp-FLAG	ChIP	H4K20me3	91107	Active Motif	18°C plate	D708	TAATGCGC	D504	GGCTCTGA	12
HTS3220	kmt5-gfp-FLAG	ChIP	H4K20me3	91107	Active Motif	18°C plate	D712	AGCGATAG	D504	GGCTCTGA	12
HTS3224	kmt5-gfp-FLAG	ChIP	H4K20me3	91107	Active Motif	18°C plate	D704	GAGATTCC	D505	AGGCGAAG	12
HTS3458	∆eaf3	ChIP	H3K27me3	39155	Active Motif	18°C plate	D711	TCTCGCGC	D505	AGGCGAAG	12
HTS3464	∆eaf3	ChIP	H3K27me3	39155	Active Motif	18°C plate	D705	ATTCAGAA	D506	TAATCTTA	12
HTS3499	∆eaf3	ChIP	H3K27me3	39155	Active Motif	18°C plate	D712	AGCGATAG	D501	TATAGCCT	12
HTS3460	∆eaf3	ChIP	H3K36me3	ab9050	abcam	18°C plate	D701	ATTACTCG	D506	TAATCTTA	12
HTS3462	∆eaf3	ChIP	H3K36me3	61101	Active Motif	18°C plate	D703	CGCTCATT	D506	TAATCTTA	12
HTS3466	∆eaf3	ChIP	H3K36me3	ab9050	abcam	18°C plate	D707	CTGAAGCT	D506	TAATCTTA	12
HTS3468	∆eaf3	ChIP	H3K36me3	61101	Active Motif	18°C plate	D712	AGCGATAG	D507	CAGGACGT	12
HTS3463	∆eaf3	ChIP	H4K20me3	91107	Active Motif	18°C plate	D704	GAGATTCC	D506	TAATCTTA	12
HTS3469	∆eaf3	ChIP	H4K20me3	91107	Active Motif	18°C plate	D701	ATTACTCG	D508	GTACTGAC	12
HTS3227	∆pdp1	ChIP	H3K27me3	39155	Active Motif	18°C plate	D707	CTGAAGCT	D505	AGGCGAAG	12
HTS3233	∆pdp1	ChIP	H3K27me3	39155	Active Motif	18°C plate	D701	ATTACTCG	D506	TAATCTTA	12
HTS3228	∆pdp1	ChIP	H3K36me3	61101	Active Motif	18°C plate	D708	TAATGCGC	D505	AGGCGAAG	12
HTS3234	∆pdp1	ChIP	H3K36me3	61101	Active Motif	18°C plate	D702	TCCGGAGA	D506	TAATCTTA	12
HTS3225	∆pdp1	ChIP	H3K4me2	07-030	Millipore	18°C plate	D705	ATTCAGAA	D505	AGGCGAAG	12
HTS3231	∆pdp1	ChIP	H3K4me2	07-030	Millipore	18°C plate	D711	TCTCGCGC	D505	AGGCGAAG	12
HTS3226	∆pdp1	ChIP	H3K9me3	39161	Active Motif	18°C plate	D706	GAATTCGT	D505	AGGCGAAG	12
HTS3232	∆pdp1	ChIP	H3K9me3	39161	Active Motif	18°C plate	D712	AGCGATAG	D505	AGGCGAAG	12
HTS3230	∆pdp1	ChIP	H4K20me3	91107	Active Motif	18°C plate	D710	TCCGCGAA	D505	AGGCGAAG	12
HTS3236	∆pdp1	ChIP	H4K20me3	91107	Active Motif	18°C plate	D704	GAGATTCC	D506	TAATCTTA	12
HTS2810	∆kmt6	ChIP	H3K36me3	61101	Active Motif	18°C plate	D707	CTGAAGCT	D505	AGGCGAAG	12
HTS2857	∆kmt6	ChIP	H3K36me3	61101	Active Motif	18°C plate	D712	AGCGATAG	D502	ATAGAGGC	12
HTS2807	∆kmt6	ChIP	H3K4me2	07-030	Millipore	18°C plate	D704	GAGATTCC	D505	AGGCGAAG	12
HTS2854	∆kmt6	ChIP	H3K4me2	07-030	Millipore	18°C plate	D709	CGGCTATG	D502	ATAGAGGC	12
HTS2808	∆kmt6	ChIP	H3K9me3	39161	Active Motif	18°C plate	D705	ATTCAGAA	D505	AGGCGAAG	12
HTS2855	∆kmt6	ChIP	H3K9me3	39161	Active Motif	18°C plate	D710	TCCGCGAA	D502	ATAGAGGC	12
HTS2805	∆kmt6	ChIP	H4K20me3	91107	Active Motif	18°C plate	D702	TCCGGAGA	D505	AGGCGAAG	12
HTS2812	∆kmt6	ChIP	H4K20me3	91107	Active Motif	18°C plate	D709	CGGCTATG	D505	AGGCGAAG	12
HTS3476	∆rad23	ChIP	H3K27me3	39155	Active Motif	18°C plate	D708	TAATGCGC	D508	GTACTGAC	12
HTS3477	∆rad23	ChIP	H3K36me3	61101	Active Motif	18°C plate	D709	CGGCTATG	D508	GTACTGAC	12
HTS3478	∆rad23	ChIP	H4K20me3	91107	Active Motif	18°C plate	D710	TCCGCGAA	D508	GTACTGAC	12
HTS3479	∆rad23	ChIP	H3K27me3	39155	Active Motif	18°C plate	D711	TCTCGCGC	D508	GTACTGAC	12
HTS3480	∆rad23	ChIP	H3K36me3	61101	Active Motif	18°C plate	D712	AGCGATAG	D508	GTACTGAC	12
HTS3481	∆rad23	ChIP	H4K20me3	91107	Active Motif	18°C plate	D709	CGGCTATG	D507	CAGGACGT	12
HTS3533	WT-1	mRNA, stranded	NA	NA	NA	18°C plate	D704	GAGATTCC	D505	AGGCGAAG	10
HTS3534	WT-2	mRNA, stranded	NA	NA	NA	18°C plate	D705	ATTCAGAA	D505	AGGCGAAG	10
HTS3535	WT-3	mRNA, stranded	NA	NA	NA	18°C plate	D706	GAATTCGT	D505	AGGCGAAG	10
HTS3545	H4 WT-1	mRNA, stranded	NA	NA	NA	18°C plate	D704	GAGATTCC	D506	TAATCTTA	10
HTS3546	H4 WT-2	mRNA, stranded	NA	NA	NA	18°C plate	D705	ATTCAGAA	D506	TAATCTTA	10
HTS3547	H4 WT-3	mRNA, stranded	NA	NA	NA	18°C plate	D706	GAATTCGT	D506	TAATCTTA	10
HTS3536	∆kmt5-1	mRNA, stranded	NA	NA	NA	18°C plate	D707	CTGAAGCT	D505	AGGCGAAG	10
HTS3537	∆kmt5-2	mRNA, stranded	NA	NA	NA	18°C plate	D708	TAATGCGC	D505	AGGCGAAG	10
HTS3538	∆kmt5-3	mRNA, stranded	NA	NA	NA	18°C plate	D709	CGGCTATG	D505	AGGCGAAG	10
HTS3539	∆ash1-1	mRNA, stranded	NA	NA	NA	18°C plate	D710	TCCGCGAA	D505	AGGCGAAG	10
HTS3540	∆ash1-2	mRNA, stranded	NA	NA	NA	18°C plate	D711	TCTCGCGC	D505	AGGCGAAG	10
HTS3541	∆ash1-3	mRNA, stranded	NA	NA	NA	18°C plate	D712	AGCGATAG	D505	AGGCGAAG	10
HTS3542	∆eaf3-1	mRNA, stranded	NA	NA	NA	18°C plate	D701	ATTACTCG	D506	TAATCTTA	10
HTS3543	∆eaf3-2	mRNA, stranded	NA	NA	NA	18°C plate	D702	TCCGGAGA	D506	TAATCTTA	10
HTS3544	∆eaf3-3	mRNA, stranded	NA	NA	NA	18°C plate	D703	CGCTCATT	D506	TAATCTTA	10
HTS3548	H4K20/K20M	mRNA, stranded	NA	NA	NA	18°C plate	D707	CTGAAGCT	D506	TAATCTTA	10
HTS3549	H4K20/K20M	mRNA, stranded	NA	NA	NA	18°C plate	D708	TAATGCGC	D506	TAATCTTA	10
HTS3550	H4K20/K20M	mRNA, stranded	NA	NA	NA	18°C plate	D709	CGGCTATG	D506	TAATCTTA	10
HTS3551	H4K20M	mRNA, stranded	NA	NA	NA	18°C plate	D710	TCCGCGAA	D506	TAATCTTA	10
HTS3552	H4K20M	mRNA, stranded	NA	NA	NA	18°C plate	D711	TCTCGCGC	D506	TAATCTTA	10
HTS3553	H4K20M	mRNA, stranded	NA	NA	NA	18°C plate	D712	AGCGATAG	D506	TAATCTTA	10
HTS3530	WT	Hi-C	NA	NA	NA	18°C plate	i7	GTACGAAG	i5	TCGTGAGC	12
HTS3532	∆kmt6	Hi-C	NA	NA	NA	18°C plate	i7	ACGACAGA	i5	AGTCTGGT	12
